# Single-cell perturbation dissects transcription factor control of progression speed and trajectory choice in early T-cell development

**DOI:** 10.1101/2021.09.03.458944

**Authors:** Wen Zhou, Fan Gao, Maile Romero-Wolf, Suin Jo, Ellen V. Rothenberg

## Abstract

In early T-cell development, single cells dynamically shift expression of multiple transcription factors (TFs) during transition from multipotentiality to T-lineage commitment, but the functional roles of many TFs have been obscure. Here, synchronized *in vitro* differentiation systems, scRNA-seq with batch indexing, and controlled gene-disruption strategies have unraveled single-cell impacts of perturbing individual TFs at two stages in early T-cell development. Single-cell CRISPR perturbation revealed that early-acting TFs Bcl11a, Erg, Spi1 (PU.1), Gata3, and Tcf7 (TCF1) each play individualized roles promoting or retarding T-lineage progression and suppressing alternative trajectories, collectively determining population dynamics and path topologies. Later, during T-lineage commitment, cells prevented from expressing TF Bcl11b ‘realized’ this abnormality not with a developmental block, but by shifting into a divergent path via bZIP and Sox TF activation as well as E protein antagonism, finally exiting the T-lineage trajectory. These TFs thus exert a network of impacts to control progression kinetics, trajectories, and differentiation outcomes of early pro-T cells.
