## Supplemental Table S7 for "Single-cell perturbation dissects transcription factor control of progression speed and trajectory choice in early T-cell development"

### Sheet: TABLE_S7A_seurat_cluster0_2_tes
	Row.names	p_val	avg_logFC	pct.1	pct.2	p_val_adj	2	0
1	Ablim1	3.9072e-84	0.272853	0.812	0.632	1.17216e-80	0.624319	0.351466
2	Actn1	1.57213e-72	0.266078	0.72	0.508	4.71639e-69	0.523717	0.257639
3	Aqp11	2.49885e-56	0.304296	0.975	0.959	7.49655e-53	1.28597	0.981669
4	Arl11	4.11442e-132	-0.283234	0.607	0.803	1.23433e-128	0.236678	0.519912
5	Arpp21	6.1188e-159	0.507058	0.981	0.932	1.83564e-155	1.48648	0.979417
6	Ass1	9.42761e-101	0.330675	0.803	0.624	2.82828e-97	0.729033	0.398358
7	AW112010	2.36152e-80	0.264761	0.875	0.719	7.08456e-77	0.744786	0.480025
8	Btg1	3.61857e-48	0.262566	0.893	0.852	1.08557e-44	0.901813	0.639248
9	Camk2a	7.40056e-81	-0.275516	0.684	0.838	2.22017e-77	0.452484	0.728
10	Ccdc18	1.31421e-141	0.370444	0.733	0.422	3.94264e-138	0.487433	0.116988
11	Ccnd2	8.07506e-98	0.301085	0.945	0.872	2.42252e-94	1.09698	0.795896
12	Cd244	7.2242e-134	-0.290643	0.591	0.766	2.16726e-130	0.182131	0.472773
13	Cd3d	0	1.53287	0.913	0.454	0	1.78836	0.25549
14	Cd3e	2.64403e-283	0.604766	0.969	0.803	7.93209e-280	1.42064	0.815873
15	Cd3g	0	1.31648	0.988	0.796	0	3.16828	1.8518
16	Cd63	0	-1.47021	0.834	1	0	0.767557	2.23777
17	Cd72	7.62727e-103	-0.264274	0.651	0.743	2.28818e-99	0.152787	0.417062
18	Cd82	3.88775e-119	0.352967	0.919	0.798	1.16633e-115	0.942978	0.590011
19	Cd9	5.7405e-278	-0.479755	0.764	0.967	1.72215e-274	0.491289	0.971043
20	Cers4	1.40457e-147	-0.269735	0.595	0.755	4.21372e-144	0.151726	0.421461
21	Chn2	8.50079e-179	-0.303859	0.476	0.698	2.55024e-175	0.0737539	0.377613
22	Cks2	6.32463e-184	-0.358018	0.924	0.991	1.89739e-180	0.92731	1.28533
23	Cotl1	7.05714e-141	-0.311716	0.741	0.889	2.11714e-137	0.3943	0.706016
24	Cpa3	0	-0.763997	0.89	0.994	0	1.16169	1.92569
25	Ctla2a	7.41753e-163	0.454668	0.965	0.885	2.22526e-159	1.58435	1.12968
26	Dgkeos	3.97983e-184	0.270831	0.675	0.302	1.19395e-180	0.312289	0.0414575
27	Dntt	7.20309e-87	0.569298	0.573	0.231	2.16093e-83	0.585756	0.0164579
28	Dok3	2.86843e-170	-0.288685	0.564	0.708	8.60529e-167	0.0501303	0.338816
29	Emb	2.42122e-201	-0.398684	0.888	0.987	7.26365e-198	0.816567	1.21525
30	Epcam	2.67799e-70	0.309809	0.929	0.832	8.03396e-67	1.05945	0.749645
31	Fcer1g	0	-1.12018	0.943	1	0	1.41304	2.53322
32	Fdx1	1.18098e-272	-0.725193	0.735	0.916	3.54295e-269	0.37616	1.10135
33	Fgf3	2.54534e-197	-0.382311	0.566	0.801	7.63601e-194	0.195809	0.57812
34	Fmnl2	2.14298e-187	-0.32298	0.345	0.656	6.42893e-184	0.0897625	0.412742
35	Fut8	1.7633e-120	-0.300204	0.926	0.99	5.2899e-117	1.08787	1.38807
36	Gata3	4.80577e-91	-0.282493	0.824	0.92	1.44173e-87	0.607793	0.890287
37	Gimap5	2.98275e-117	-0.292493	0.769	0.889	8.94824e-114	0.369678	0.662171
38	Gm20342	6.38306e-107	-0.277735	0.631	0.766	1.91492e-103	0.225983	0.503717
39	Gm4632	1.00072e-151	0.532888	0.819	0.553	3.00215e-148	0.9704	0.437512
40	Gm5111	2.7897e-190	0.445469	0.9	0.636	8.36909e-187	0.88564	0.440171
41	Gpx1	5.24656e-98	-0.250614	0.98	0.998	1.57397e-94	1.56887	1.81948
42	Gstm1	1.23653e-189	-0.293949	0.498	0.743	3.70959e-186	0.108809	0.402758
43	Gzma	1.13423e-196	-0.470548	1	1	3.40269e-193	4.47513	4.94568
44	Ifitm1	0	-0.98843	0.846	0.994	0	2.85639	3.84482
45	Ifitm2	7.47046e-244	-0.453253	0.998	1	2.24114e-240	2.92852	3.38177
46	Igfbp4	5.77623e-147	-0.415259	0.707	0.925	1.73287e-143	0.748129	1.16339
47	Igfbp7	9.59384e-127	-0.260667	0.399	0.653	2.87815e-123	0.192251	0.452917
48	Ikzf2	1.41633e-86	-0.314197	0.876	0.95	4.24898e-83	0.731634	1.04583
49	Iqgap2	0	-0.616376	0.624	0.966	0	0.368452	0.984828
50	Itga4	7.49906e-112	-0.388725	0.9	0.973	2.24972e-108	0.949342	1.33807
51	Khdc1a	2.15264e-58	0.259321	0.953	0.942	6.45792e-55	1.4712	1.21188
52	Lgals1	5.14962e-48	0.254513	0.967	0.95	1.54489e-44	2.03271	1.77819
53	Lgals3	4.5267e-104	-0.310912	0.48	0.582	1.35801e-100	0.0705039	0.381416
54	Lmo4	2.35328e-60	-0.253177	0.821	0.899	7.05983e-57	0.541181	0.794359
55	Ly6a	4.22593e-88	0.330597	0.763	0.513	1.26778e-84	0.693736	0.363139
56	Ly6d	1.79717e-74	0.769782	0.867	0.705	5.39151e-71	1.6703	0.900519
57	Mndal	4.04e-71	0.261487	0.888	0.82	1.212e-67	0.818973	0.557487
58	Mt1	1.37819e-121	-0.36983	0.914	0.98	4.13456e-118	1.12129	1.49112
59	Myl10	1.79156e-74	0.297634	0.993	0.984	5.37468e-71	2.11735	1.81971
60	Napsa	0	-0.829971	0.915	0.998	0	1.42526	2.25523
61	Neat1	6.6184e-87	-0.270793	0.761	0.891	1.98552e-83	0.476745	0.747538
62	Nme1	1.28961e-161	-0.264716	0.998	1	3.86884e-158	2.1249	2.38962
63	Nrgn	0	-0.928684	0.827	1	0	0.884016	1.8127
64	Pcmtd1	4.3838e-123	0.380395	0.826	0.652	1.31514e-119	0.758023	0.377627
65	Pim1	8.14759e-67	-0.253903	0.967	0.992	2.44428e-63	1.32228	1.57618
66	Pkig	4.11952e-191	-0.362138	0.781	0.95	1.23586e-187	0.512127	0.874265
67	Pld4	3.63334e-161	0.45183	0.9	0.717	1.09e-157	0.988421	0.536591
68	Ptcra	3.07638e-146	0.632821	0.726	0.402	9.22915e-143	0.819715	0.186894
69	Ptms	2.32236e-144	-0.372878	0.752	0.949	6.96707e-141	0.718803	1.09168
70	Rgcc	9.67254e-91	0.329409	0.983	0.953	2.90176e-87	1.6232	1.29379
71	S100a10	0	-0.579163	0.997	1	0	2.16169	2.74086
72	S100a4	5.15208e-72	-0.381807	0.645	0.783	1.54562e-68	0.503408	0.885215
73	S100a6	1.15358e-207	-0.798823	0.807	0.934	3.46073e-204	0.919677	1.7185
74	Skap1	1.73472e-103	0.334636	0.931	0.839	5.20415e-100	0.970393	0.635757
75	Socs1	8.28473e-96	-0.292277	0.837	0.941	2.48542e-92	0.73293	1.02521
76	Tcf25	1.50135e-122	0.321271	0.986	0.981	4.50406e-119	1.67292	1.35165
77	Tcrg-C1	2.30624e-57	-0.315206	0.96	0.972	6.91872e-54	1.76324	2.07844
78	Timp2	9.51044e-297	-0.552131	0.926	0.997	2.85313e-293	1.05136	1.60349
79	Tmem176b	2.49148e-77	0.286477	0.841	0.683	7.47444e-74	0.77547	0.488993
80	Tpd52	3.84975e-91	0.287963	0.713	0.462	1.15493e-87	0.496647	0.208684
81	Trf	0	-0.893748	0.844	0.997	0	0.582694	1.47644
82	Trnp1	8.78872e-225	-0.342265	0.601	0.727	2.63661e-221	0.0321253	0.37439
83	Tspan32	1.66273e-168	-0.322592	0.582	0.731	4.98818e-165	0.0971941	0.419786
84	Txk	4.66873e-178	-0.401714	0.7	0.905	1.40062e-174	0.451754	0.853468
85	Tyrobp	0	-1.10757	0.707	0.953	0	0.288037	1.39561
86	Vim	4.406e-79	-0.299958	0.974	0.994	1.3218e-75	1.62865	1.92861
87	Xist	8.44589e-21	-0.792298	0.433	0.516	2.53377e-17	0.524423	1.31672

### Sheet: TABLE_S7B_seurat_cluster5_genot
	Row.names	p_val	avg_logFC	pct.1	pct.2	p_val_adj	group1	group2
1	Arpp21	2.72097e-24	-0.282912	0.972	0.985	8.16292e-21	0.947489	1.2304
2	Ccnd2	2.44502e-40	-0.293465	0.808	0.932	7.33507e-37	0.533882	0.827347
3	Cd3d	3.88193e-80	-1.12829	0.528	0.861	1.16458e-76	0.274135	1.40242
4	Cd3e	1.75787e-71	-0.471599	0.828	0.952	5.2736e-68	0.829922	1.30152
5	Cd3g	4.31719e-112	-1.04442	0.829	0.97	1.29516e-108	1.85453	2.89896
6	Cd63	5.20928e-177	0.894682	0.999	0.908	1.56278e-173	1.96462	1.06994
7	Cd9	3.9089e-68	0.341361	0.982	0.933	1.17267e-64	0.952897	0.611535
8	Cpa3	3.59803e-64	0.506744	0.991	0.963	1.07941e-60	1.81224	1.3055
9	Ctla2a	6.9596e-55	-0.393087	0.938	0.983	2.08788e-51	1.07041	1.46349
10	Dntt	3.79473e-24	-0.417458	0.129	0.53	1.13842e-20	0.013667	0.431125
11	Emb	3.78366e-66	0.337259	0.997	0.953	1.1351e-62	1.16334	0.826084
12	Fcer1g	4.3981e-183	0.792999	1	0.982	1.31943e-179	2.44848	1.65548
13	Fdx1	1.51968e-61	0.555372	0.892	0.87	4.55905e-58	1.00943	0.454057
14	Fgf3	4.46878e-47	0.27007	0.888	0.809	1.34063e-43	0.654313	0.384243
15	Fmnl2	1.79215e-52	0.255911	0.709	0.506	5.37646e-49	0.410122	0.154211
16	Gm4632	2.1072e-40	-0.42212	0.577	0.819	6.3216e-37	0.332772	0.754892
17	Gm5111	1.41921e-37	-0.26852	0.652	0.877	4.25764e-34	0.360881	0.629401
18	Gzma	8.05152e-62	0.436406	0.999	1	2.41546e-58	4.62019	4.18378
19	Id2	1.00143e-29	0.2512	0.833	0.791	3.00429e-26	0.584224	0.333025
20	Ifitm1	4.11593e-64	0.623865	0.986	0.916	1.23478e-60	3.59718	2.97332
21	Igfbp4	2.96071e-22	0.269657	0.913	0.816	8.88213e-19	1.04593	0.776269
22	Ikzf2	1.26464e-25	0.255369	0.955	0.914	3.79391e-22	0.968288	0.712919
23	Iqgap2	2.59207e-86	0.403318	0.987	0.925	7.7762e-83	1.04293	0.639615
24	Itga4	2.45642e-33	0.352612	0.984	0.971	7.36926e-30	1.30782	0.955213
25	Ly6d	3.48682e-14	-0.400137	0.661	0.877	1.04604e-10	0.807055	1.20719
26	Mt1	7.03556e-27	0.264322	0.959	0.911	2.11067e-23	1.21029	0.945973
27	Napsa	2.66831e-53	0.459277	0.996	0.954	8.00493e-50	2.19287	1.73359
28	Nrgn	2.24837e-123	0.623253	1	0.977	6.74511e-120	2.00156	1.37831
29	Pcmtd1	2.49141e-30	-0.260455	0.71	0.873	7.47423e-27	0.354724	0.615179
30	Pkig	2.35738e-59	0.28459	0.983	0.947	7.07213e-56	0.945933	0.661343
31	Psmd3	1.92342e-28	0.281708	0.996	0.987	5.77026e-25	1.6039	1.32219
32	Ptcra	1.55787e-37	-0.461371	0.354	0.726	4.67362e-34	0.228534	0.689905
33	Ptms	9.08414e-38	0.293777	0.972	0.903	2.72524e-34	1.17992	0.886145
34	Rgcc	4.94372e-24	-0.252414	0.98	0.994	1.48312e-20	1.45414	1.70655
35	S100a10	1.5005e-99	0.512039	1	1	4.50151e-96	2.58005	2.06801
36	S100a6	1.13165e-66	0.607215	0.95	0.878	3.39496e-63	1.54827	0.941051
37	Skap1	3.48133e-33	-0.276052	0.904	0.975	1.0444e-29	0.673286	0.949338
38	Timp2	5.92616e-77	0.40008	0.995	0.982	1.77785e-73	1.47706	1.07698
39	Tpd52	2.30551e-51	-0.272632	0.465	0.798	6.91652e-48	0.17498	0.447612
40	Trf	5.98625e-143	0.622805	0.999	0.926	1.79588e-139	1.42545	0.802644
41	Trim2	9.84458e-20	0.253468	0.636	0.705	2.95337e-16	0.34114	0.0876725
42	Trnp1	4.1981e-54	0.326803	0.719	0.73	1.25943e-50	0.418135	0.0913323
43	Tubb3	9.51897e-31	0.293125	0.888	0.876	2.85569e-27	0.873922	0.580797
44	Txk	9.24448e-42	0.250314	0.9	0.806	2.77334e-38	0.669642	0.419328
45	Tyrobp	3.42429e-117	0.671174	0.951	0.803	1.02729e-113	1.17245	0.501271
46	Xist	0.00571394	0.533302	0.522	0.522	1	1.43827	0.904968
