## Supplemental Table S9 for "Single-cell perturbation dissects transcription factor control of progression speed and trajectory choice in early T-cell development"

### Sheet: TABLE_S9A_poo1_gRNAs_barcodes
gene_vector	gRNA1			gRNA2
Bcl11a-1	GACCACGACCTTCTCACCTG			CACAAACGGAAACAATGCAA
Bcl11a-2	AAAGGCATCCAATCCTGTGG			CCAGATGAATTTCCCACTGG
Bcl11a-3	TGAAGGGATACCAACCCGCG			GGGTCCAAGTGATGTCTCGG
Gata3-1	AGGTATCCTCCGACCCACCA			GGAAGCTCAGTATCCGCTGA
Gata3-2	CCTCGACTTACATCCGAACC			GCCGGAGGGTAAACGGACAG
Gata3-3	GCAGCTGCACCTGATACTTG			CTCGGGCACATAGGGCGGAT
Hoxa9-1	CGCGTGCACTGGGTTCCACG			AAAGTGTGAGTGTCAAGCGT
Hoxa9-2	CAGGTTTAATGCCATAAGGC			GTGCGGGACGCTACGCTCCA
Hoxa9-3	AGAGAAAAACAACCCAGCGA			AGCTGCAAGGACTGAAGTCG
Meis1-1	CATCCCCTCCACGATGTATG			CTTTAAAGCGTCATTGACCG
Meis1-2	ATCATGGTCTCTATTCCAAG			TGGCCATACTTCACACAGTG
Meis1-3	AATGGACGGTCAGCAGCACA			CAGGGTTATAAGGTGTCCCT
Spi1-1	TAAGTAACCAAGTCATCCGA			CATGACTACTACTCCTTCGT
Spi1-2	GTGGCACCATGGGAGTATCG			GTTGTTGTGGACATGGTGTG
Spi1-3	TGATAAGGGAAGCACATCCG			CCACCAGCAGAGCTCAGATG
Tcf7-1	CTTACCAGCTCACAGTATGG			ATAAAATCCAGAGAGATCGG
Tcf7-2	TGTGCACCTCAGGAAAACAC			TGTAAAGCATGAACGCATTG
Tcf7-3	TGTGCACTCAGCAATGACCT			GAAAACACAGGCAGAACCCA
Erg-1	GGAGTTCAAGATGACAGACC			GTAGCGCTTCCCGTGCACCT
Erg-2	GTAGCGCTTCCCGTGCACCT			TGTCTGACAGGAGTTCGAGC
Erg-3	CTTTGGACTGAGGGGTGAGG			ACTGAGGGGTGAGGTGGCTG
Cont-NonTarg-1	GCGAGGTATTCGGCTCCGCG			GCTTTCACGGAGGTTCGACG
Cont-Hes3	TTGAGAACAGAGGTCGCCTG			GGACTCTGGCCAGTACCCAG
Cont-NonTarg-2	gctcgcaggtgaacacaacacctgcacac

### Sheet: TABLE S9B_opools
Pool name	Sequence
7genespool	CATGCGAGAAAAGCCTTGTTTGG GACCACGACCTTCTCACCTG GTTTGGGTCTTCGAGAAGACCTCACCG CACAAACGGAAACAATGCAA GTTTTAGAGCTAGAAATAGC		Instructions for completing template:
7genespool	CATGCGAGAAAAGCCTTGTTTGG AAAGGCATCCAATCCTGTGG GTTTGGGTCTTCGAGAAGACCTCACCG CCAGATGAATTTCCCACTGG GTTTTAGAGCTAGAAATAGC		Use the 'Pool name' column to name your pools, helping to distinguish one from another. Be sure to use a different name for every pool so that you can include multiple pools in one file. Note: Only 5' Phos is available as a modification. Use the following convention to include this option in your sequences (replace blue sequence with your own): /5Phos/ATGAGTGAGA Oligonucleotides containing random…
7genespool	CATGCGAGAAAAGCCTTGTTTGG TGAAGGGATACCAACCCGCG GTTTGGGTCTTCGAGAAGACCTCACCG GGGTCCAAGTGATGTCTCGG GTTTTAGAGCTAGAAATAGC
7genespool	CATGCGAGAAAAGCCTTGTTTGG AGGTATCCTCCGACCCACCA GTTTGGGTCTTCGAGAAGACCTCACCG GGAAGCTCAGTATCCGCTGA GTTTTAGAGCTAGAAATAGC
7genespool	CATGCGAGAAAAGCCTTGTTTGG CCTCGACTTACATCCGAACC GTTTGGGTCTTCGAGAAGACCTCACCG GCCGGAGGGTAAACGGACAG GTTTTAGAGCTAGAAATAGC
7genespool	CATGCGAGAAAAGCCTTGTTTGG GCAGCTGCACCTGATACTTG GTTTGGGTCTTCGAGAAGACCTCACCG CTCGGGCACATAGGGCGGAT GTTTTAGAGCTAGAAATAGC
7genespool	CATGCGAGAAAAGCCTTGTTTGG CGCGTGCACTGGGTTCCACG GTTTGGGTCTTCGAGAAGACCTCACCG AAAGTGTGAGTGTCAAGCGT GTTTTAGAGCTAGAAATAGC
7genespool	CATGCGAGAAAAGCCTTGTTTGG CAGGTTTAATGCCATAAGGC GTTTGGGTCTTCGAGAAGACCTCACCG GTGCGGGACGCTACGCTCCA GTTTTAGAGCTAGAAATAGC
7genespool	CATGCGAGAAAAGCCTTGTTTGG AGAGAAAAACAACCCAGCGA GTTTGGGTCTTCGAGAAGACCTCACCG AGCTGCAAGGACTGAAGTCG GTTTTAGAGCTAGAAATAGC
7genespool	CATGCGAGAAAAGCCTTGTTTGG CATCCCCTCCACGATGTATG GTTTGGGTCTTCGAGAAGACCTCACCG CTTTAAAGCGTCATTGACCG GTTTTAGAGCTAGAAATAGC
7genespool	CATGCGAGAAAAGCCTTGTTTGG ATCATGGTCTCTATTCCAAG GTTTGGGTCTTCGAGAAGACCTCACCG TGGCCATACTTCACACAGTG GTTTTAGAGCTAGAAATAGC
7genespool	CATGCGAGAAAAGCCTTGTTTGG AATGGACGGTCAGCAGCACA GTTTGGGTCTTCGAGAAGACCTCACCG CAGGGTTATAAGGTGTCCCT GTTTTAGAGCTAGAAATAGC
7genespool	CATGCGAGAAAAGCCTTGTTTGG TAAGTAACCAAGTCATCCGA GTTTGGGTCTTCGAGAAGACCTCACCG CATGACTACTACTCCTTCGT GTTTTAGAGCTAGAAATAGC
7genespool	CATGCGAGAAAAGCCTTGTTTGG GTGGCACCATGGGAGTATCG GTTTGGGTCTTCGAGAAGACCTCACCG GTTGTTGTGGACATGGTGTG GTTTTAGAGCTAGAAATAGC
7genespool	CATGCGAGAAAAGCCTTGTTTGG TGATAAGGGAAGCACATCCG GTTTGGGTCTTCGAGAAGACCTCACCG CCACCAGCAGAGCTCAGATG GTTTTAGAGCTAGAAATAGC
7genespool	CATGCGAGAAAAGCCTTGTTTGG CTTACCAGCTCACAGTATGG GTTTGGGTCTTCGAGAAGACCTCACCG ATAAAATCCAGAGAGATCGG GTTTTAGAGCTAGAAATAGC
7genespool	CATGCGAGAAAAGCCTTGTTTGG TGTGCACCTCAGGAAAACAC GTTTGGGTCTTCGAGAAGACCTCACCG TGTAAAGCATGAACGCATTG GTTTTAGAGCTAGAAATAGC
7genespool	CATGCGAGAAAAGCCTTGTTTGG TGTGCACTCAGCAATGACCT GTTTGGGTCTTCGAGAAGACCTCACCG GAAAACACAGGCAGAACCCA GTTTTAGAGCTAGAAATAGC
7genespool	CATGCGAGAAAAGCCTTGTTTGG GGAGTTCAAGATGACAGACC GTTTGGGTCTTCGAGAAGACCTCACCG GTAGCGCTTCCCGTGCACCT GTTTTAGAGCTAGAAATAGC
7genespool	CATGCGAGAAAAGCCTTGTTTGG GTAGCGCTTCCCGTGCACCT GTTTGGGTCTTCGAGAAGACCTCACCG TGTCTGACAGGAGTTCGAGC GTTTTAGAGCTAGAAATAGC		Table 1. Definition of mixed bases.
7genespool	CATGCGAGAAAAGCCTTGTTTGG CTTTGGACTGAGGGGTGAGG GTTTGGGTCTTCGAGAAGACCTCACCG ACTGAGGGGTGAGGTGGCTG GTTTTAGAGCTAGAAATAGC		Mixed bases required	Mixed-base code for DNA
7genespool	CATGCGAGAAAAGCCTTGTTTGG GCGAGGTATTCGGCTCCGCG GTTTGGGTCTTCGAGAAGACCTCACCG GCTTTCACGGAGGTTCGACG GTTTTAGAGCTAGAAATAGC		G, T	K
7genespool	CATGCGAGAAAAGCCTTGTTTGG TTGAGAACAGAGGTCGCCTG GTTTGGGTCTTCGAGAAGACCTCACCG GGACTCTGGCCAGTACCCAG GTTTTAGAGCTAGAAATAGC		A, C, G, T	N
